# Whole embryo barcoding reveals convergent origins of mesodermal cells during mammalian gastrulation

**DOI:** 10.64898/2026.11.11.765433

**Authors:** Marine A. Secchi, Peter J. Martin, Jake Cornwall-Scoones, Debra van Egeren, Peyton J. Dooley, Erica Y. Liu, Nianping Liu, Anastasiia Masaltseva, Hunter D. King, Rayyan T. Jokhai, Xiaojie Qiu, Kyle M. Loh, Berthold Göttgens, Fernando D Camargo, Sarah J. Bowling

**Affiliations:** Department of Developmental Biology, Stanford University School of Medicine, Stanford, CA, USA; Department of Cell and Developmental Biology (CDB), University College London, Gower Street, London WC1E 6BT, UK; The Gurdon Institute, University of Cambridge, Tennis Court Road, Cambridge CB2 1QN, UK; Stem Cell Program, Boston Children’s Hospital, Boston, MA, USA; Department of Stem Cell and Regenerative Biology, Harvard University, Cambridge, MA, USA; Stanford Cancer Institute, Stanford University School of Medicine, Stanford, CA, USA; Department of Genetics, Stanford University School of Medicine, Stanford, CA, USA; Basic Sciences and Engineering Initiative, Betty Irene Moore Children’s Heart Center, Lucile Packard Children’s Hospital, Stanford, CA, USA; Department of Computer Science, Stanford University, Stanford, CA, USA; Institute for Stem Cell Biology and Regenerative Medicine, Stanford University School of Medicine, Stanford, CA, USA; Bioengineering Department, Stanford University, Stanford, CA, USA; Cambridge Stem Cell Institute, Cambridge, UK; Department of Hematology, University of Cambridge, Cambridge, UK

**Author notes:** Contributed equally (Peter J. Martin, Jake Cornwall-Scoones).

## Abstract

Classical fate-mapping and recent single-cell trajectory studies have suggested that mesoderm diversification during gastrulation proceeds through progressive fate bias and branching lineage segregation. Here, we combine inducible CRISPR-based lineage recording with single-cell RNA sequencing to reconstruct clonal relationships across mouse embryos barcoded at primitive streak onset and analyzed at early organogenesis. Mesodermal clones diverged after streak formation, but their developmental outputs remained extensively overlapping, revealing a clonal architecture that is not a simple branching lineage tree. Using sampling-aware statistical models, we quantify distinct clonal origins of paraxial mesoderm across the anterior-posterior axis, show that endothelial cells arise from multiple mesoderm origins but demonstrate transcriptional differences that correspond to anatomical position and clonal lineage, and identify clonal sharing between extra-embryonic mesoderm and embryonic derivatives, including cardiac lineages and a shared hindlimb-allantois progenitor. In the heart, progenitors corresponding to classical heart fields remain multipotent, contributing both myocardial and non-myocardial cell types. Together, our findings support a model in which mesodermal diversity is assembled through spatially distinct, fate-biased progenitor pools whose descendants converge on shared cell states. Our findings challenge simple branching models of mesoderm diversification and provide a clonal framework for understanding how tissue diversity emerges in the embryo.
