## Supplementary material for "Whole embryo barcoding reveals convergent origins of mesodermal cells during mammalian gastrulation": Table S1

### Sheet: 7_emb_overlap_tissue_stats_hier
Filter Type				Barcode capture stats						Barcode editing stats						Barcode filtering stats						Barcode merging stats
Barcode Type				TC		CC		TC or CC		TC		CC		TC or CC		TC		CC		TC or CC		combined TC and CC
mouse	tissue_batch	induction_timepoint	nb_single_cells_in_lib	Number of cells with a TC barcode captured	% of cells from whole transcriptome library with a TC barcode captured	Number of cells with a CC barcode captured	% of cells from whole transcriptome library with a CC barcode captured	Number of cells with any barcode captured	% of cells from whole transcriptome library with a barcode captured	Number of cells with an edited TC barcode	% of barcode captured cells with an edited TC barcode	Number of cells with an edited CC barcode	% of barcode captured cells with an edited CC barcode	Number of cells with either a CC or TC edited barcode	% of barcode captured cells with any edited barcode	Number of cells with TC barcode that passes filtering	% of edited TC cells that pass filtering	Number of cells with CC barcode that passes filtering	% of edited CC cells that pass filtering	Number of cells with barcode that passes filtering	% of edited CC or TC cells that pass filtering	Number of cells with a merged barcode	% of edited cells that become merged barcode
all	all	all	131447	69127	52.5893	46645	35.4858	87333	66.4397	25173	36.4156	20152	43.2029	38096	43.6215	14011	55.6588	11138	55.2699	22474	58.9931	19315	85.9438
E1	all	E6.5	27629	16874	61.0735	12269	44.4062	20969	75.8949	7801	46.2309	6221	50.705	11308	53.9272	4429	56.7748	3823	61.4531	7108	62.8582	5912	83.1739
E1	Head	E6.5	3952	2800	70.8502	2274	57.5405	3411	86.3107	1225	43.75	1140	50.1319	1859	54.5001	728	59.4286	714	62.6316	1198	64.4432	976	81.4691
E1	Heart	E6.5	5352	3138	58.6323	1971	36.8274	3854	72.0105	1451	46.2396	991	50.279	2051	53.2174	800	55.1344	589	59.4349	1233	60.117	1000	81.103
E1	Trunk	E6.5	5652	3567	63.1104	3276	57.9618	4661	82.4664	1515	42.4727	1562	47.6801	2411	51.7271	829	54.7195	952	60.9475	1494	61.966	1263	84.5382
E1	Tail	E6.5	6272	4030	64.2538	2939	46.8591	5027	80.1499	1927	47.8164	1493	50.7996	2756	54.824	1037	53.8142	905	60.6162	1687	61.2119	1405	83.2839
E1	YS	E6.5	6401	3339	52.1637	1809	28.2612	4016	62.7402	1683	50.4043	1035	57.2139	2231	55.5528	1035	61.4973	663	64.058	1496	67.0551	1268	84.7594
E5	all	E6.5	20993	9160	43.6336	7626	36.3264	12643	60.2248	3108	33.9301	3004	39.3916	5348	42.3001	1677	53.9575	1468	48.8682	2932	54.8242	2743	93.5539
E5	Head	E6.5	4506	2121	47.0706	1962	43.5419	2930	65.0244	699	32.9562	666	33.945	1183	40.3754	317	45.3505	312	46.8468	591	49.9577	546	92.3858
E5	Trunk	E6.5	7486	3141	41.9583	2634	35.1857	4427	59.1371	1111	35.3709	1168	44.3432	2009	45.3806	607	54.6355	567	48.5445	1097	54.6043	1025	93.4366
E5	Tail	E6.5	4734	2114	44.6557	1925	40.6633	3004	63.4559	846	40.0189	822	42.7013	1428	47.5366	483	57.0922	409	49.7567	823	57.6331	770	93.5601
E5	YS	E6.5	4267	1784	41.8092	1105	25.8964	2282	53.4802	452	25.3363	348	31.4932	728	31.9018	270	59.7345	180	51.7241	421	57.8297	402	95.4869
iE5.5 1	all	E5.5	20181	10859	53.808	5176	25.6479	13080	64.8134	1946	17.9206	1095	21.1553	2680	20.4893	640	32.888	570	52.0548	1164	43.4328	877	75.3436
iE5.5 1	Head	E5.5	5576	3306	59.2898	1780	31.9225	4006	71.8436	546	16.5154	378	21.236	803	20.0449	168	30.7692	171	45.2381	328	40.8468	251	76.5244
iE5.5 1	Trunk	E5.5	4781	2700	56.4735	958	20.0376	3129	65.4466	481	17.8148	240	25.0522	643	20.5497	151	31.3929	145	60.4167	281	43.7014	215	76.5125
iE5.5 1	Tail	E5.5	5796	3239	55.8834	1492	25.7419	3850	66.4251	613	18.9256	356	23.8606	850	22.0779	227	37.031	208	58.427	415	48.8235	304	73.253
iE5.5 1	YS	E5.5	4028	1614	40.0695	946	23.4856	2095	52.0109	306	18.9591	121	12.7907	384	18.3294	94	30.719	46	38.0165	140	36.4583	107	76.4286
E2	all	E6.5	15597	8567	54.9272	6933	44.4509	11283	72.3408	3389	39.5588	3034	43.7617	5208	46.1579	1984	58.5423	1833	60.4153	3290	63.172	3155	95.8967
E2	Head	E6.5	4987	2734	54.8225	2351	47.1426	3658	73.3507	1124	41.1119	1035	44.0238	1729	47.2663	685	60.9431	631	60.9662	1095	63.3314	1032	94.2466
E2	Trunk	E6.5	3988	2276	57.0712	1817	45.5617	2966	74.3731	1005	44.1564	847	46.6153	1512	50.9777	577	57.4129	537	63.4002	981	64.881	951	96.9419
E2	Tail	E6.5	4195	2230	53.1585	1833	43.6949	2977	70.9654	958	42.9596	872	47.5723	1486	49.916	558	58.2463	509	58.3716	928	62.4495	887	95.5819
E2	YS	E6.5	2427	1327	54.6766	932	38.4013	1682	69.3037	302	22.7581	280	30.0429	481	28.5969	164	54.3046	156	55.7143	286	59.4595	285	99.6503
E4	all	E6.5	19150	8104	42.3185	4574	23.8851	10411	54.3655	3508	43.2873	3074	67.2059	5638	54.1543	2308	65.7925	1387	45.1204	3421	60.6775	2911	85.0921
E4	Head	E6.5	5797	2630	45.3683	1405	24.2367	3363	58.0128	1212	46.0837	1002	71.3167	1906	56.6756	788	65.0165	445	44.4112	1149	60.2833	945	82.2454
E4	Trunk	E6.5	5524	2609	47.2303	1396	25.2715	3218	58.2549	1113	42.66	944	67.6218	1700	52.8278	741	66.5768	414	43.8559	1050	61.7647	864	82.2857
E4	Tail	E6.5	3938	1602	40.6805	977	24.8095	2108	53.5297	605	37.7653	601	61.5148	1053	49.9526	395	65.2893	283	47.0882	638	60.5888	531	83.2288
E4	YS	E6.5	3891	1263	32.4595	796	20.4575	1722	44.256	578	45.7641	527	66.206	979	56.8525	384	66.436	245	46.4896	584	59.6527	571	97.774
E3	all	E6.5	17534	11226	64.0242	7325	41.776	13267	75.6644	2790	24.853	2008	27.413	4167	31.4088	1389	49.7849	938	46.7131	2158	51.7879	1988	92.1223
E3	Head	E6.5	4739	3211	67.7569	2100	44.3131	3733	78.7719	866	26.9698	541	25.7619	1209	32.3868	410	47.3441	301	55.6377	665	55.0041	564	84.812
E3	Trunk	E6.5	6443	4244	65.8699	2932	45.5068	5022	77.9451	987	23.2564	776	26.4666	1519	30.2469	506	51.2665	346	44.5876	784	51.6129	739	94.2602
E3	Tail	E6.5	5391	3277	60.7865	2014	37.3586	3910	72.5283	824	25.1449	621	30.8342	1270	32.4808	405	49.1505	250	40.2576	609	47.9528	587	96.3875
E3	YS	E6.5	961	494	51.4048	279	29.0323	602	62.6431	113	22.8745	70	25.0896	169	28.0731	68	60.177	41	58.5714	100	59.1716	98	98
iE5.5 2	all	E5.5	10363	4337	41.8508	2742	26.4595	5680	54.8104	2631	60.6641	1716	62.5821	3747	65.9683	1584	60.2052	1119	65.2098	2401	64.0779	1729	72.0117
iE5.5 2	Head	E5.5	1833	901	49.1544	597	32.5696	1178	64.2662	623	69.1454	373	62.4791	842	71.4771	341	54.7352	259	69.437	516	61.2827	366	70.9302
iE5.5 2	Trunk	E5.5	3324	1433	43.1107	1006	30.2647	2002	60.2286	951	66.3643	728	72.3658	1457	72.7772	588	61.8297	451	61.9505	940	64.5161	646	68.7234
iE5.5 2	Tail	E5.5	2405	1150	47.817	653	27.1518	1459	60.6653	794	69.0435	463	70.9035	1062	72.7896	498	62.7204	326	70.4104	721	67.8908	506	70.1803
iE5.5 2	YS	E5.5	2801	853	30.4534	486	17.3509	1041	37.1653	263	30.8324	152	31.2757	386	37.0797	157	59.6958	83	54.6053	224	58.0311	211	94.1964
