## Supplementary material for "Whole embryo barcoding reveals convergent origins of mesodermal cells during mammalian gastrulation": Table S3

gene	baseMean	log2FoldChange	lfcSE	stat	pvalue	padj	-log10(padj)	color	DEG
Fn1	126.72127847796261	-1.3778199602459598	0.2630366343395359	-5.238129524070121	1.6221220780797658e-07	0.0005663639235615502	3.2469044182722797	blue	5
Lyve1	121.1737658169189	-5.249198717833824	1.1767283310405148	-4.46084162280027	8.163840776217045e-06	0.014252025035080907	1.8461234234394657	blue	5
Rbp1	67.93969904926308	1.8980616183022996	0.3292677423539949	5.764493067959564	8.190364420288012e-09	5.719331474687119e-05	4.242654732364718	red	5
Clec14a	50.246610688879024	-2.874731455637815	0.6436734155218417	-4.466133580034839	7.964589112693625e-06	0.014252025035080907	1.8461234234394657	blue	5
Tmem37	40.57564105367787	2.5454850129455053	0.630442693876767	4.037615214941444	5.3997326711756395e-05	0.018879224454736547	1.7240158501834133	red	3
Phlda3	32.86328945947891	1.5918521924283162	0.43602742828069185	3.6508074703125426	0.0002614171519330364	0.04572887350399359	1.3398094970016783	red	3
Fmo1	67.63647526943885	2.674603925108996	0.5242825843097222	5.101454835907656	3.3705245946394847e-07	0.000674953830926468	3.1707259333313904	red	3
Lmo2	113.41583945203867	-1.0290825132764356	0.26995295490177046	-3.8120809370317676	0.00013780173485807893	0.03184825728407081	1.4969143269901195	blue	3
Cpxm1	21.863974177579184	2.2887464430756057	0.5956464029120515	3.842458263637905	0.00012180813234676679	0.031200283042536123	1.5058414661336723	red	3
Stmn2	28.139704533571965	2.1427130801322885	0.5431377507200703	3.9450638024912927	7.97787336893323e-05	0.02288692312079565	1.6404125892161936	red	3
Tpd52	35.4259257143615	1.2550553183389572	0.34686136509931753	3.6183197225773323	0.00029652194096405326	0.04833307637714068	1.315755561345788	red	3
S100a13	60.24656586780443	1.5651937061109205	0.3892391457974397	4.021162113343678	5.7911731456247075e-05	0.018879224454736547	1.7240158501834133	red	3
Txnip	75.11789837360303	1.6630100126989735	0.4242286056841751	3.920079858869848	8.851963107149038e-05	0.024417799770951116	1.612293471856517	red	3
Lef1	15.661732737992574	-2.2366194302650757	0.591277547021126	-3.7826896041177807	0.00015514283274676322	0.03249708219328754	1.4881556311516204	blue	3
Afp	17.468178977789176	4.2436870374988285	0.8267750874281932	5.132819193548089	2.854340817686199e-07	0.000674953830926468	3.1707259333313904	red	3
Fzd10	9.119225749646219	-4.942229557734172	1.048316098477684	-4.714445924193141	2.4236935800809147e-06	0.00289712172605672	2.5380332570074464	blue	3
Akr1b8	14.932439417505817	3.4211237304622117	0.7611751308767658	4.494529040276923	6.972408815942163e-06	0.004306186770865665	2.365907137587948	red	3
Gimap4	74.3745211338156	2.265569255685486	0.44593411132374877	5.08050224944707	3.76438277148058e-07	0.000674953830926468	3.1707259333313904	red	3
Aqp1	8.467338610653668	3.859320845416365	0.8394486055677693	4.597447443260776	4.276984678597292e-06	0.0034082815683221974	2.467464534058693	red	3
Ap2s1	242.82560758146462	1.3438465416878347	0.329159245753039	4.082663814025426	4.4522407328059714e-05	0.017498250973934842	1.7570053587611234	red	3
Gmfg	71.94694089439363	1.3237312579172642	0.3479398141674819	3.8044834308041624	0.00014210042290717598	0.03184825728407081	1.4969143269901195	red	3
Etv2	24.186753256715143	-3.7492013717689687	0.751413925410915	-4.98952873373846	6.05267711454543e-07	0.0008681960053103964	3.061382216741552	blue	3
Rcn3	59.99721474694028	1.5943636022745142	0.439109327457847	3.630903518959223	0.00028243075780635577	0.04710682313923683	1.326916183378431	red	3
Kcne3	15.695865494502748	-2.244144566003499	0.6070472689712045	-3.6968201336392976	0.0002183169060498654	0.04014791923563166	1.396336958178581	blue	3
Plvap	386.66333075903566	1.2612674852357622	0.34974692190770795	3.6062289793892406	0.0003106790153247167	0.04843891082410583	1.314805630772559	red	3
Bst2	76.67767442704817	2.264999912150601	0.5274672535986691	4.294105267573555	1.7539924334808753e-05	0.007862271083078022	2.104451986227543	red	3
Mt1	37.44193616794222	1.7631001406779516	0.4445833380257322	3.9657359821611324	7.316981970766381e-05	0.02281625856275499	1.6417555702056195	red	3
Fxyd6	35.00903696285948	-2.1554225700444998	0.4893092017720202	-4.405031751372536	1.0576838464482567e-05	0.0054183632476620695	2.266131883177513	blue	3
Rbp1	42.7635835780536	-2.3048615259215985	0.44431173672073143	-5.187487377517332	2.1315036755716245e-07	0.000674953830926468	3.1707259333313904	blue	3
Pcbp4	57.946031157246864	-1.3859291800868987	0.3324282065880951	-4.16910825441529	3.0579372890862e-05	0.012900897786662485	1.8893800656522064	blue	3
Cd24a	33.94378490922744	-1.9769719675551503	0.49121754431057746	-4.024636315320995	5.7063432935532156e-05	0.018879224454736547	1.7240158501834133	blue	3
Oit3	24.015946574075013	2.642500597500874	0.5963306494052477	4.431267452270617	9.36808073691151e-06	0.005168298080394565	2.2866524464569897	red	3
Palm	20.44336710945056	-1.631725866558629	0.42688547071003846	-3.8223972904127654	0.0001321605325150305	0.03159517797325996	1.5003791939449675	blue	3
Tcn2	34.05496491028311	2.5467796566457417	0.5675223240693176	4.487540927702214	7.2049973857205775e-06	0.004306186770865665	2.365907137587948	red	3
Cpd	53.770257505233744	1.1583307530259637	0.31427529136589055	3.68572008315281	0.00022805690384980067	0.040890602860269264	1.388376486487526	red	3
Cavin1	41.43117277395402	1.2929132772728118	0.3601996822550939	3.589434807877395	0.0003313956920316785	0.04951603965106663	1.305254097963472	red	3
Vat1	59.392506575827554	1.4572075177752566	0.32097123822574725	4.539994068722025	5.625581072864199e-06	0.004034666745458203	2.3941923312233535	red	3
Sox11	53.758216524531306	-1.2925775939491457	0.3557221707181644	-3.6336717257166513	0.0002794163274841191	0.04710682313923683	1.326916183378431	blue	3
Clec14a	166.691427483543	2.5733051369141617	0.5563714526001919	4.6251566734559555	3.743153512519475e-06	0.0034082815683221974	2.467464534058693	red	3
Serpinb6a	92.74071386641332	2.2436126128495877	0.5754789017984357	3.8986878682051564	9.671534837385232e-05	0.025690462168046994	1.5902280827625728	red	3
Tubb2a	67.51041501565575	1.936555184467177	0.5221461606061159	3.7088373535471213	0.00020821311534673418	0.03929748587544152	1.405635233475692	red	3
Pdlim2	13.076261860455885	2.501626716422279	0.6966988031529339	3.590686111560811	0.00032980863146625766	0.04951603965106663	1.305254097963472	red	3
Cyth4	6.38544091864965	2.652029653193905	0.7058948355081925	3.7569755717006172	0.00017197927729527604	0.03426209379893666	1.465186100286479	red	3
Lgals1	399.73368926639995	1.8919126284888508	0.4101365094558765	4.612885185468687	3.9711768873262575e-06	0.0034082815683221974	2.467464534058693	red	3
Tbx1	6.032185981384376	-5.347519010032031	1.4127605435413637	-3.785155973161182	0.00015361220412811374	0.03249708219328754	1.4881556311516204	blue	3
Cdh2	23.812064369906523	-2.021817340058692	0.5280445347285602	-3.8288765569707133	0.00012872955174208836	0.03159517797325996	1.5003791939449675	blue	3
Stard4	31.739951984890734	1.381768360115621	0.36581622818596315	3.7772199636075117	0.00015858866101018738	0.03249708219328754	1.4881556311516204	red	3
Slc12a2	25.886682969774952	-1.555361893011688	0.4190311229180995	-3.7118051809141788	0.00020578635587301553	0.03929748587544152	1.405635233475692	blue	3
Ahnak	53.606573190817514	2.442706153914409	0.5669662503601935	4.308380176708152	1.6445453026181065e-05	0.007862271083078022	2.104451986227543	red	3
Dkc1	72.7842464307497	-1.284693416747235	0.3153955359142149	-4.073277109085848	4.6356214236581425e-05	0.017498250973934842	1.7570053587611234	blue	3
S100g	8.67794638837916	4.047138807510361	1.0240508195476032	3.952087855657664	7.747228539081689e-05	0.02288692312079565	1.6404125892161936	red	3
Cavin2	13.408603556671796	-4.883641059016278	0.8784901802034092	-5.559129935733033	2.711228035997602e-08	4.2945852090202016e-05	4.367078775984738	blue	6
Glul	22.257492484184798	-1.7807005161085845	0.4903909772206239	-3.6311853170729487	0.00028212250720601313	0.04831157312587295	1.3159488207465038	blue	6
Fmo1	20.023538940761718	-2.1761046712280367	0.5872601798223137	-3.7055205614085005	0.00021095701447590746	0.037128434547759714	1.4302933616168823	blue	6
Capn2	22.425608355690827	-1.5734728429328224	0.38985175601453587	-4.036079916680315	5.4351709000413326e-05	0.01565329219211904	1.8053943079255363	blue	6
Cd93	56.50580219706876	-1.0688487658228054	0.277644087126533	-3.8497083690303495	0.0001182585437760184	0.02583745287465009	1.5877503024806916	blue	6
Car2	15.2834229869095	-2.3574366688301707	0.5612158215784709	-4.200588397881699	2.6622219721396256e-05	0.012975260319597436	1.8868839202440064	blue	6
S100a13	23.47001264615368	-1.6844926161582392	0.43183740615178123	-3.900756609227542	9.589252201748619e-05	0.021990300145484497	1.6577688429157855	blue	6
Txnip	34.93807340755633	-1.389423541286979	0.33794000078142084	-4.11145037010773	3.931813982877761e-05	0.015077546615145003	1.8216693201497336	blue	6
Gimap4	24.582930260322456	-2.1437495792979018	0.5276895635928517	-4.0625203286225124	4.854571857035265e-05	0.01537928364308772	1.8130638932146663	blue	6
Gimap6	27.675715669029103	-1.295715462427384	0.35836275124803957	-3.6156532952013163	0.00029959112370489885	0.04995287788932209	1.3014394861077057	blue	6
Hoxa9	16.416068515678127	3.143109607018712	0.48223432645926256	6.517805628016053	7.134335481597258e-11	2.2601574805700112e-07	6.6458612995429505	red	6
Ccnd2	80.48876616242177	1.2315468193211934	0.2922922387778178	4.213409238886215	2.5154469432104825e-05	0.012975260319597436	1.8868839202440064	red	6
Clec1b	47.27539653221989	-1.7915108712596122	0.3990616501803019	-4.489308532779789	7.145474017112775e-06	0.005659215421553318	2.2472437740605677	blue	6
Arhgdib	43.93074352609794	-1.4103714304988468	0.3784549978480556	-3.7266555826145846	0.0001940373169917034	0.03615942471939508	1.4417784875766435	blue	6
Apoe	138.22439878297774	-3.270609321725679	0.4626306643151661	-7.069590440069887	1.5539163175196113e-12	9.845613787804256e-09	8.006757204223954	blue	6
Hbb-y	62.13994187432148	-2.032985560086552	0.49704705362984203	-4.09012697136023	4.311371018358131e-05	0.015077546615145003	1.8216693201497336	blue	6
Ifitm1	24.352182239934454	3.588031734854109	0.9131464423266576	3.9293059344478847	8.519139778140633e-05	0.02159090785371962	1.6657290960830253	red	6
Ctsd	44.42125528612401	-1.1639346670261677	0.287822815130364	-4.043927742486241	5.256312490532841e-05	0.01565329219211904	1.8053943079255363	blue	6
Snrk	20.411015462298128	-1.3828843459291764	0.3377261606622163	-4.094691223260896	4.227313921268182e-05	0.015077546615145003	1.8216693201497336	blue	6
Gpr182	24.550406192941534	-4.009734895616418	0.6472444045350899	-6.195086226348416	5.825313084491509e-10	1.2303061234446067e-06	5.909986814429344	blue	6
Hoxb9	11.142340406323646	2.917158314889432	0.6642794656018103	4.391462428010784	1.1259079361778061e-05	0.006485229712384163	2.18807463622539	red	6
Hoxb7	11.600367361733884	1.9127104248620201	0.4689069101057982	4.0790834676129215	4.5213602539102755e-05	0.015077546615145003	1.8216693201497336	red	6
Dlk1	23.448370230656103	2.014285895400049	0.5428059918738161	3.710876308580436	0.0002065430133144632	0.037128434547759714	1.4302933616168823	red	6
Crip1	28.21604691377101	-1.8595595973877606	0.4543741538661174	-4.092573447599057	4.2661205288242924e-05	0.015077546615145003	1.8216693201497336	blue	6
Tubb2a	23.814447016881864	-2.040772243730553	0.5144491239722823	-3.9669078022193442	7.28111422574047e-05	0.020057886840996356	1.6977148231419195	blue	6
Iqgap2	25.31468017319714	-2.0043458954125044	0.5077512319142529	-3.947495878751489	7.897287707620534e-05	0.020848839548118208	1.6809181129623716	blue	6
Rgs7bp	8.446135192402235	-2.7699002546844085	0.7091879886429303	-3.905734867259614	9.393946662044748e-05	0.021990300145484497	1.6577688429157855	blue	6
Itm2b	125.18902161884827	-1.2815882340731106	0.3288207405874821	-3.8975285798072896	9.717935670352997e-05	0.021990300145484497	1.6577688429157855	blue	6
Selenop	49.48241584799574	-2.5777069623297737	0.5222258231836887	-4.936000572731323	7.974087286300267e-07	0.00101047634091997	2.9954738505090845	blue	6
Lgals1	164.16259674921812	-1.4858622465437301	0.33630243977483837	-4.418232135153544	9.951151025209188e-06	0.006401457806061095	2.1937211127297753	blue	6
Tfrc	13.533831793992977	1.7843351891136687	0.4658963754419647	3.829897125559282	0.00012819684135107092	0.027075172893346176	1.5674287614289037	red	6
Ahnak	15.9719607560239	-3.1813122081703176	0.6686260527562815	-4.757984220112235	1.9553578010301904e-06	0.002064857837887881	2.6851098434488088	blue	6
Ostf1	34.42538874533609	-1.5741674383147355	0.35655381430359795	-4.414950493207641	1.0103310931283294e-05	0.006401457806061095	2.1937211127297753	blue	6
Klhl4	24.707590204589344	-1.5729556124399227	0.4153377268520779	-3.787172488186052	0.00015237132862528247	0.031142733489348054	1.5066432707903994	blue	6
Bex1	76.48959010331944	1.1335524175236944	0.24411394513103904	4.64353815147762	3.424927129500735e-06	0.0031000483275023796	2.508631535777337	red	6
Maged2	74.81983019584924	-1.3819666190240858	0.33289378764246935	-4.151374012747661	3.3048517545625035e-05	0.014956814797791445	1.8251608839466829	blue	6
